# A Computational Model of Tumor Interactions with Bone-Resident Cells Predicts Tumor-Type-Specific Responses to Perturbations

**DOI:** 10.64898/2026.02.16.706164

**Authors:** Alexandra Gutierrez Vega, Natalie E. Bennett, Erik P. Beadle, Saja Alshafeay, Ramcharan Chitturi, Anishka Nagarimadugu, Hrishikesh Villur, Arsh Jaiswal, Julie A. Rhoades, Leonard A. Harris

## Abstract

Tumor-induced bone disease (TIBD) arises from a complex interplay between metastatic cancer cells and the bone microenvironment, creating a self-reinforcing “vicious cycle” of bone destruction and tumor growth. Experimental evidence from our group (Buenrostro et al., *Bone* 113:77-88, 2018) suggests that tumor cells in the bone microenvironment early in disease rely more heavily on bone-derived growth factors, such as transforming growth factor-β (TGF-β), to sustain proliferation than tumor cells late in disease, which may grow independently of these factors. Here, we integrate a mechanistic, population-dynamics model of tumor–bone interactions with *in vivo* data to test the hypothesis that inhibiting bone resorption suppresses growth of non-adapted but not bone-adapted tumors. The model includes key regulators of TIBD, including TGF-β-driven tumor proliferation, parathyroid hormone-related protein (PTHrP) secretion, and osteoblast (OB)–osteoclast (OC) coupling. Parameter calibration using data from mice injected intratibially with parental (non-adapted) and bone-adapted breast cancer cells reveals distinct parameter values for each tumor type. Bone-adapted cells exhibit a higher basal division rate and reduced sensitivity to TGF-β-mediated stimulation, whereas parental-derived tumor cells depend more strongly on TGF-β and secrete PTHrP at higher rates to compensate for their slower growth. Model simulations reproduce the greater bone loss observed experimentally for bone-adapted tumors and predict that, for non-adapted tumors, bone destruction results from a slower but meaningful rise in OC activity and a possible moderate decline in OBs. Simulated treatment of bone-adapted tumors with the bisphosphonate zoledronic acid stabilizes bone density but has limited or highly variable effects on tumor growth. These results suggest that OC inhibition alone may be insufficient to restrain tumor expansion once tumors have adapted to the bone microenvironment. Together, these findings support the hypothesis that tumor adaptation to the bone microenvironment governs dependence on bone-derived growth factors and response to OC-targeted therapy, underscoring the value of mechanistic modeling for elucidating tumor–bone interactions and guiding tumor-type-specific treatment strategies for TIBD.
