## Supplementary Dataset 1 for "A Computational Model of Tumor Interactions with Bone-Resident Cells Predicts Tumor-Type-Specific Responses to Perturbations"

### Sheet: Sheet1
			Sample	PBS or Tumor	Week	# of OB Cells	(# of OB cells/own bone perimeter) * average bone perimeter from all slides (H&E and TRAP)	Normalized OB Cell Conc (pM)	# of Tumor Cells within ROI (not normalized to bone perimeter)	Tumor Cell Conc (pM)	Bone Perimeter for OB & Tumor Cell Slides (H&E) (um)	Total ROI for OB & Tumor Cell Slides (H&E) (um^2)	# of OC Cells	(# of OC cells/own bone perimeter) * average bone perimeter from all slides (H&E and TRAP)	Normalized OC Cell Conc (pM)	Bone Perimeter for OC slides (TRAP) (um)	Total ROI for OC Slides (TRAP) (um^2)	uCT: BV/TV	X-Ray Lesion Area (A.U.)	Exclusions/Notes
			1	PBS	1	59	89.1054	0.0233522	--	--	4356.23	1.26726e+06	5	6.80557	0.0020144	4833.57	1.12204e+06	0.1886	0
	avg. bone perimeter (um)		1			42	66.666	0.0173685	--	--	4144.84	1.27477e+06	7	10.0143	0.00315645	4598.76	1.05369e+06						AVERAGES
	6588.61		2	PBS	1	48	34.7339	0.0126864	--	--	9091.81	909295	9	4.66777	0.0014239	12685.1	1.08873e+06	0.1957	0				OB (pM)		OC (pM)		Tumor (pM)	Bone (Rel BV/TV)
			2			36	26.7806	0.00990806	--	--	8843.93	897677	7	3.75006	0.00114747	12280.7	1.08539e+06					Week	Control	Tumor	Control	Tumor	Tumor	Tumor
	slide thickness (um)		3	PBS	1	46	57.6451	0.0237002	--	--	5249.99	807792	7	4.71304	0.00129483	9771.47	1.20886e+06	0.1168	0			1	0.0191586	0.021985	0.00147933	0.00289516	0	1
	5		3			54	73.5191	0.0315509	--	--	4832.33	773886	4	2.67488	0.000724898	9838.27	1.22551e+06					2	0.022203	0.0100919	0.00204559	0.00246846	0.499144	0.815377
			4	PBS	1	34	40.6865	0.0107904	--	--	5497.83	1.25228e+06	1	1.27264	0.000367921	5169.59	1.14879e+06	0.0909	0			3	0.0216818	0.00351188	0.00190161	0.00614741	0.851469	0.553727
	avg. tumor cell ROI (um^2)		4			47	50.4482	0.0136711	--	--	6129.36	1.22555e+06	2	2.87564	0.000860773	4575.71	1.10952e+06
	811167		5	PBS	1	29	29.2636	0.0163092	--	--	6519.79	595916	7	5.89082	0.00330449	7817.81	592053	0.2563	0.235
			5			50	48.6278	0.0295631	--	--	6764.7	546289	6	5.04631	0.0028808	7822.39	581769						STANDARD ERRORS
	avg. tumor cell vol (um^3)		6	PBS	1	--	--	--	--	--	--	--	8	3.87676	0.00130257	13576.4	988454	0.2808	0				OB (pM)		OC (pM)		Tumor (pM)	Bone (Rel BV/TV)
	4.05584e+06		6			--	--	--	--	--	--	--	2	1.03135	0.000358845	12758.1	954527					Week	Control	Tumor	Control	Tumor	Tumor	Tumor
			7	PBS	1	64	46.7449	0.0209572	--	--	9007.58	740784	--	--	--	--	--	0.3192	0	Inadequate slides for OC staining		1	0.00180148	0.00257198	0.000263358	0.00070328	0	0.0579315
	injected tumor conc (fM)		7			63	48.8645	0.0248424	--	--	8482.23	653263	--	--	--	--	--					2	0.00361309	0.00133224	0.000312105	0.000561667	0.153483	0.130888
	1		8	PBS	1	30	52.1323	0.0182831	--	--	3785.97	946993	2	2.70108	0.000839929	4871.41	1.06803e+06	0.1597	0			3	0.00321586	0.0023042	0.000243086	0.000581346	0.139425	0.171901									bone avg
			8			27	45.7473	0.015237	--	--	3882.94	997141	3	3.47836	0.0010333	5674.26	1.11799e+06																				0.195223
	# of injected tumor cells		9	PBS	2	38	73.0829	0.0270308	--	--	3420.82	897938	3	3.56899	0.00112099	5530.17	1.05739e+06	0.1602	0
	2.44242		9			28	50.2717	0.0191309	--	--	3664.35	872727	0	0	0	5337.03	1.02167e+06					OB (pM)				OC (pM)				Tumor (pM)		Bone (BV/TV)				Relative BV/TV
			10	PBS	2	42	42.0026	0.0186059	--	--	6578.63	749749	10	10.3748	0.00347043	6341.35	992856	0.1768	0			Week	Control	Week*	Tumor	Week	Control	Week*	Tumor	Week	Tumor	Week	Control	Week*	Tumor	Week	Tumor
			10			29	26.5844	0.00929531	--	--	7176.84	949846	3	3.17508	0.00109282	6216.27	964931					1	0.0233522	1.1	0.0202599	1	0.0020144	1.1	0	1	0	1	0.1886	1.1	0.296	1	0.966077
			11	PBS	2	28	26.2618	0.012088	--	--	7014.48	721541	12	9.12572	0.00350399	8651.2	864955	0.237	0			1	0.0173685	1.1	0.0236541	1	0.00315645	1.1	0.000752598	1	0	1	0.1957	1.1	0.207	1	1.00245
			11			37	43.6866	0.0229882	--	--	5572.07	631148	8	5.68738	0.00219718	9254.23	859677					1	0.0126864	1.1	0.0162957	1	0.0014239	1.1	0.00736781	1	0	1	0.1168	1.1	0.2132	1	0.598291
			12	PBS	2	56	75.4944	0.0543056	--	--	4880.18	461699	9	6.50826	0.00195855	9097.88	1.10362e+06	0.1977	0			1	0.00990806	1.1	0.0208957	1	0.00114747			1	0	1	0.0909	1.1	0.1479	1	0.465622
			12			58	78.6179	0.0523792	--	--	4853.66	498484	--	--	--	--	--					1	0.0237002	1.1	0.0216875	1	0.00129483	1.1	0.00503032	1	0	1	0.2563	1.1	0.2282	1	1.31286
			13	PBS	2	62	57.966	0.0332975	--	--	7036.9	578164	8	6.89961	0.00420966	7628.31	544336	0.2082	0			1	0.0315509	1.1	0.0249894	1	0.000724898	1.1	0.00808545	1	0	1	0.2808	1.1	0.2109	1	1.43836
			13			43	46.2689	0.0280231	--	--	6114.23	548356	--	--	--	--	--					1	0.0107904	1.1	0.010187	1	0.000367921	1.1	0.00191291	1	0	1	0.3192	1.1	0.2654	1	1.63506
			14	PBS	2	28	21.5791	0.0075473	--	--	8536.66	949577	12	8.20968	0.00241243	9616.52	1.13021e+06	0.1985	0			1	0.0136711	1.1	0.0127937	1	0.000860773	1.1	0.000877386	1	0	1	0.1597	1.1	0.3397	1	0.818041
			14			33	25.757	0.00892375	--	--	8429.09	958601	8	5.19267	0.00161389	10135.9	1.06858e+06					1	0.0163092			1	0.00330449	1.1	0.00361722			2	0.1602	2.1	0.138	1	0.820602
			15	PBS	2	62	35.5481	0.0140782	--	--	11474.6	838606	10	4.25793	0.00136472	15451.3	1.0362e+06	--	0	No uCT analysis		1	0.0295631			1	0.0028808	1.1	0.00197736			2	0.1768	2.1	0.2174	1	0.905633
			15			54	28.6852	0.0110184	--	--	12385.1	864628	7	3.44675	0.00124847	13361.3	916899							1.1	0.0325652	1	0.00130257	1.1	0.00177781	1	0	2	0.237	2.1	0.1059	1	1.214
			16	PBS	2	24	29.3562	0.0109711	--	--	5378.66	888662	8	8.72343	0.00306756	6033.45	944460	0.1634	0					1.1	0.0365215	1	0.000358845	1.1	0.000742858	1	0	2	0.1977	2.1	0.1114	1	1.01269
			16			43	67.4925	0.0255645	--	--	4191.56	876813	4	4.25626	0.00137757	6182.93	1.02613e+06					1	0.0209572									2	0.2082	2.1	0.2232	1	1.06647
			17	PBS	3	42	59.5231	0.0290536	--	--	4642.22	680417	2	2.94001	0.000796184	4475.52	1.22638e+06	0.1195	2.054			1	0.0248424									2	0.1985	3.1	0.1101	1	1.01679
			17			41	84.1023	0.04857	--	--	3207.29	575081	4	10.4629	0.00326878	2515.19	1.06305e+06					1	0.0182831			1	0.000839929	1.1	0.00232422			2	0.1634	3.1	0.1652	1	0.836993
			18	PBS	3	--	--	--	--	--	--	--	7	9.59658	0.00264936	4798.93	1.203e+06	0.1021	0			1	0.015237			1	0.0010333	1.1	0.00317111			3	0.1195	3.1	0.049	1	0.612122
			18			--	--	--	--	--	--	--	5	7.75699	0.00232677	4240.72	1.10721e+06					2	0.0270308	2.1	0.0088016	2	0.00112099	2.1	0.00284861	2	0.0110529	3	0.1021			1	0.522993
			19	PBS	3	12	24.1219	0.0176056	--	--	3272.9	455040	2	2.35275	0.00118833	5592.64	657548	0.0849	0			2	0.0191309	2.1	0.0114491	2	0	2.1	0.00236875	2	0.0270842	3	0.0849			1	0.434888
			19			12	23.114	0.0168259	--	--	3415.62	456233	2	2.65377	0.00130005	4958.26	677942					2	0.0186059	2.1	0.0179383	2	0.00347043	2.1	0.00739351	2	0.773914	3	0.1776			1	0.909731
			20	PBS	3	32	27.6499	0.00983987	--	--	7614.12	933239	4	4.75982	0.00178167	5528.82	887265	0.1776	0			2	0.00929531	2.1	0.0116727	2	0.00109282	2.1	0.0049839	2	0.814592	3	0.1809			1	0.926635
			20			22	17.349	0.00541691	--	--	8342.78	1.06368e+06	3	3.86107	0.00143214	5111.83	895389					2	0.012088	2.1	0.014371	2	0.00350399	2.1	0.00115232	2	0	3	0.1574			1	0.806259
			21	PBS	3	50	43.3003	0.0193268	--	--	7597	744079	6	4.94584	0.00204537	7981.31	803076	0.1809	1.721			2	0.0229882	2.1	0.0120276	2	0.00219718	2.1	0.00174372	2	0	3	0.1635			1	0.837506
			21			33	29.3362	0.0131384	--	--	7400.71	741564	0	0	0	6264.96	850257					2	0.0543056	2.1	0.00284839	2	0.00195855	2.1	0.000731183	2	1.06228	3	0.2079			1	1.06494
			22	PBS	3	20	33.6999	0.0126223	--	--	3904.49	886705	4	3.12432	0.00104166	8423.01	996133	0.1574	0			2	0.0523792	2.1	0.00285047			2.1	0.00122923	2	1.01813					1	1.51622
			22			30	37.1522	0.0133176	--	--	5312.51	926502	4	3.2448	0.000994812	8110.25	1.08327e+06					2	0.0332975	2.1	0.0123602	2	0.00420966	2.1	0.00107988	2	0					1	1.06033
			23	PBS	3	61	63.9365	0.0353656	--	--	6276.88	600422	6	6.26842	0.00299085	6297.32	696069	0.1635	0			2	0.0280231	2.1	0.00516897			2.1	0.00117389	2	0					1	1.09209
			23			70	69.7022	0.0363259	--	--	6607.15	637265	6	6.00023	0.00293691	6578.79	678525					2	0.0075473	2.1	0.00864585	2	0.00241243	2.1	0.00196413	2	0.960249					1	0.757597
			24	PBS	3	40	43.2514	0.026518	--	--	6084.46	541688	11	6.84149	0.0026938	10578	843479	0.2079	0			2	0.00892375	2.1	0.0129686	2	0.00161389	2.1	0.0029524	2	1.32242					1	1.16892
			24			31	32.743	0.0196188	--	--	6228.83	554286	13	7.7464	0.00297903	11040.9	863602					2	0.0140782			2	0.00136472									1	1.08031
			25	Tumor	1	40	53.9614	0.0202599	0	0	4876.85	884574	0	0	0	4177.07	850500	0.296	0			2	0.0110184			2	0.00124847									1	1.35947
			25			34	55.7037	0.0236541	0	0	4015.66	782107	1	1.81541	0.000752598	3624	801126					2	0.0109711			2	0.00306756									1	1.74007
			26	Tumor	1	40	36.5807	0.0162957	0	0	7194.01	745534	21	17.9271	0.00736781	7706.76	808093	0.207	0			2	0.0255645			2	0.00137757									2	0.706885
			26			49	48.4093	0.0208957	0	0	6659.32	769415	--	--	--	--	--					3	0.0290536			3	0.000796184	3.1	0.00807243							2	1.1136
			27	Tumor	1	29	44.6519	0.0216875	0	0	4272.88	683784	7	8.60559	0.00503032	5351.56	568164	0.2132	0			3	0.04857			3	0.00326878									2	0.542458
			27			43	49.9375	0.0249894	0	0	5665.06	663682	12	13.6671	0.00808545	5776.52	561388							3.1	0	3	0.00264936			3	0.463921					2	0.570631
			28	Tumor	1	34	31.498	0.010187	0	0	7101.64	1.02689e+06	8	5.72219	0.00191291	9197.94	993474	0.1479	0					3.1	0	3	0.00232677			3	0.392813					2	1.14331
			28			39	35.841	0.0127937	0	0	7158.92	930405	3	2.54647	0.000877386	7750.78	963911					3	0.0176056			3	0.00118833									3	0.563972
			29	Tumor	1	--	--	--	--	--	--	--	11	7.6125	0.00361722	9506.66	698943	0.2282	0	Inadequate slides to quantify OB/tumor counts (available sections primarily bone with minimal marrow)		3	0.0168259			3	0.00130005									3	0.846214
			29			--	--	--	--	--	--	--	11	5.11309	0.00197736	14153.8	858790					3	0.00983987	3.1	0.0132342	3	0.00178167	3.1	0.00427325	3	0.803059					3	0.250996
			30	Tumor	1	28	52.478	0.0325652	0	0	3510.29	535196	2	2.97595	0.00177781	4421.48	555941	0.2109	0			3	0.00541691	3.1	0.0148608	3	0.00143214	3.1	0.0055272	3	0.843372
			30			22	53.3707	0.0365215	0	0	2711.96	485337	1	1.32823	0.000742858	4953.22	593825					3	0.0193268	3.1	0	3	0.00204537	3.1	0.00410297	3	0.653446
			31	Tumor	1	--	--	--	--	--	--	--	--	--	--	--	--	0.2654	0	Inadequate slides to quantify OB/tumor/OC counts (available sections primarily bone with minimal marrow)		3	0.0131384	3.1	0	3	0	3.1	0.00698021	3	0.804715
			31			--	--	--	--	--	--	--	--	--	--	--	--					3	0.0126223			3	0.00104166
			32	Tumor	1	--	--	--	--	--	--	--	15	7.53158	0.00232422	13102.9	1.07621e+06	0.3397	0	Inadequate slides to quantify OB/tumor counts (available sections primarily bone with minimal marrow)		3	0.0133176			3	0.000994812
			32			--	--	--	--	--	--	--	17	9.65295	0.00317111	11586.5	1.01097e+06					3	0.0353656			3	0.00299085
			33	Tumor	2	26	25.4822	0.0088016	32	0.0110529	6712.74	961533	13	9.39914	0.00284861	9099.51	1.09583e+06	--	24.37	Unable to load for uCT, tibia too fragmented		3	0.0363259			3	0.00293691
			33			31	32.5495	0.0114491	77	0.0270842	6265.84	944200	8	6.73848	0.00236875	7810.72	944781					3	0.026518	3.1	0	3	0.0026938	3.1	0.00729511	3	1.53894
			34	Tumor	2	52	42.6025	0.0179383	1838	0.773914	8030.29	788755	21	18.1757	0.00739351	7601.36	816449	0.138	29.9			3	0.0196188	3.1	0	3	0.00297903	3.1	0.00678073	3	1.31148
			34			36	29.5904	0.0116727	2065	0.814592	8004.13	841916	20	13.6904	0.0049839	9611.16	912298
			35	Tumor	2	33	40.6232	0.014371	0	0	5344.44	938809	2	3.92327	0.00115232	3353.85	1.13074e+06	0.2174	20.715	Histology: some tumor was present distal to predetermined ROI. Therefore, while lesions were seen on x-ray, quantified tumor cell count was zero.
			35			29	30.1317	0.0120276	0	0	6331.95	832022	6	6.96455	0.00174372	5667.88	1.3265e+06
			36	Tumor	2	13	9.58862	0.00284839	3576	1.06228	8919.7	1.11801e+06	3	2.05456	0.000731183	9606.49	933217	0.1059	9.579
			36			11	8.58669	0.00285047	3067	1.01813	8428.1	1.00046e+06	4	3.1723	0.00122923	8295.62	857098
			37	Tumor	2	22	42.826	0.0123602	0	0	3379.7	1.15073e+06	2	3.2218	0.00107988	4084.08	990859	0.1114	5.161	Histology: some tumor was present distal to predetermined ROI. Therefore, while lesions were seen on x-ray, quantified tumor cell count was zero.
			37			10	17.001	0.00516897	0	0	3869.79	1.09235e+06	2	3.29615	0.00117389	3991.95	932542
			38	Tumor	2	27	28.5239	0.00864585	3168	0.960249	6227.55	1.0957e+06	6	5.37732	0.00196413	7340.88	909253	0.2232	7.697
			38			43	43.12	0.0129686	4397	1.32242	6560.74	1.10427e+06	7	8.39575	0.0029524	5485.31	944440
			39	Tumor	2	--	--	--	--	--	--	--	--	--	--	--	--	--	--	Zero lesions by x-ray - excluded
			39			--	--	--	--	--	--	--	--	--	--	--	--
			42	Tumor	2	--	--	--	--	--	--	--	--	--	--	--	--	--	--	Zero lesions by x-ray - excluded
			42			--	--	--	--	--	--	--	--	--	--	--	--
			40	Tumor	3	--	--	--	--	--	--	--	11	13.7262	0.00807243	5272.34	564725	0.1101	6.23	Inadequate slides to quantify OB/tumor, disease too aggressive
			40			--	--	--	--	--	--	--	--	--	--	--	--
			41	Tumor	3	0	0	0	1317	0.463921	1925.7	942826	--	--	--	--	--	--	2.79	Unable to quantify OC, available slides too fragmented. Unable to analyze uCT, tibia too fragmented.
			41			0	0	0	1059	0.392813	1903.77	895364	--	--	--	--	--
			43	Tumor	3	--	--	--	--	--	--	--	--	--	--	--	--	--	--	Zero lesions by x-ray - excluded
			43			--	--	--	--	--	--	--	--	--	--	--	--
			44	Tumor	3	37	35.6788	0.0132342	2165	0.803059	6822.67	895364	17	11.4328	0.00427325	9782.71	888553	0.1652	12.258
			44			29	39.77	0.0148608	2257	0.843372	4797.39	888796	11	14.8366	0.0055272	4877.78	891491
			45	Tumor	3	0	0	0	1179	0.653446	4502.54	599229	4	8.48287	0.00410297	3102.27	686648	--	39.948	Unable to analyze uCT, tibia too fragmented.
			45			0	0	0	1807	0.804715	5179.59	745771	8	15.1048	0.00698021	3484.48	718679
			46	Tumor	3	--	--	--	--	--	--	--	--	--	--	--	--	--	33.412	Unable to quantify cell counts, available slides too fragmented. No uCT analysis.
			46			--	--	--	--	--	--	--	--	--	--	--	--
			47	Tumor	3	--	--	--	--	--	--	--	--	--	--	--	--	--	--	Zero lesions by x-ray - excluded
			47			--	--	--	--	--	--	--	--	--	--	--	--
			48	Tumor	3	0	0	0	1647	1.53894	1984.38	355435	7	12.9046	0.00729511	3568.74	587494	0.049	12.095
			48			0	0	0	1407	1.31148	2161.73	356304	7	12.7419	0.00678073	3614.31	624091
